# Single Cell Sequencing Reveals Glial Specific Responses to Tissue Processing & Enzymatic Dissociation in Mice and Humans

**DOI:** 10.1101/2020.12.03.408542

**Authors:** Samuel E. Marsh, Tushar Kamath, Alec J. Walker, Lasse Dissing-Olesen, Timothy R. Hammond, Adam M.H. Young, Abdulraouf Abdulraouf, Naeem Nadaf, Connor Dufort, Sarah Murphy, Velina Kozareva, Charles Vanderburg, Soyon Hong, Harry Bulstrode, Peter J. Hutchinson, Daniel J. Gaffney, Robin J.M. Franklin, Evan Z. Macosko, Beth Stevens

## Abstract

A key aspect of nearly all single cell experiments is the necessity to dissociate intact tissues into single cell suspensions for processing. While many protocols have been optimized for optimal cell yield, they have often overlooked the effects that dissociation can have on *ex vivo* gene expression changes during this process. Microglia, the brain’s resident macrophages, are a highly dynamic population that are extremely sensitive to their microenvironment and have been shown to dramatically alter their transcriptome upon stimulation. We demonstrate that use of enzymatic dissociation methods on mouse central nervous system (CNS) tissue induces an aberrant gene expression signature in microglia that can significantly confound downstream analysis. To minimize this issue, we developed a flexible protocol, that can be used with existing enzymatic protocols for fresh tissue, to eliminate artifactual gene expression while allowing for increased cell type diversity and yield. We demonstrate efficacy of this protocol in analysis of diverse CNS cell types and sorted myeloid populations while using enzymatic dissociation. Generation of new and reanalysis of previously published human brain single nucleus RNAseq (snRNA-seq) datasets reveal that a similar signature is also present in post-mortem tissue. Through novel snRNA-seq analysis of acutely-resected neurosurgical tissue we demonstrate that this signature can be induced in human tissue due to technical differences in sample processing. These results provide key insight into the potential confounds of enzymatic digestion and provide a solution to allow for enzymatic digestion for scRNA-seq while avoiding *ex vivo* transcriptional artifacts. Analysis of human tissue reveals potential for artifacts in current and future snRNA-seq datasets that will require deeper analysis and careful consideration to separate true biology from artifacts related to post-mortem processes.
