## Supplementary material for "Single Cell Sequencing Reveals Glial Specific Responses to Tissue Processing & Enzymatic Dissociation in Mice and Humans": SI Tables 1-18: SI Table 01 Samples (Mouse Experiments).xlsx

### Sheet: Sheet1
Supplementary Table 1 - Mice and samples details
		Mice and experimental details											Sequencing & Preprocessing
Experiment	Sample ID	Cell #	Digestion Method	Inhibitors	Batch	Sorted Population	Brain Region	Sex	Strain	Age	10X Kit	Associated Figures	Sequencer	# Flowcells	Facility	Sequencing Kit	Sequencing Parameters	bcl2fastq	Cell Ranger	Genome Version	Annotation Version
Mouse Sorted Myeloid Cells (GSE152183)
	Sample 1	1916	Cold Dounce	No	Batch 1	CD45+/CD11b+	Whole Brain	Male	C57BL/6J	P90	10X Chromium 3' Version 2		NextSeq 500	5	HMS Biopolymer Core & BCH/Stevens	High Output 150 Cycle v2.5	V2 Default (R1=26 | i7=8 | R2=98)	2.20.0.422	Cell Ranger v3.0.0	mm10	Ensembl v93 (filtered, 10X Default)
	Sample 2	1631	Enzymatic	No	Batch 1	CD45+/CD11b+	Whole Brain	Male	C57BL/6J	P90	10X Chromium 3' Version 2		NextSeq 500	5	HMS Biopolymer Core & BCH/Stevens	High Output 150 Cycle v2.5	V2 Default (R1=26 | i7=8 | R2=98)	2.20.0.422	Cell Ranger v3.0.0	mm10	Ensembl v93 (filtered, 10X Default)
	Sample 3	1632	Cold Dounce	Yes	Batch 1	CD45+/CD11b+	Whole Brain	Male	C57BL/6J	P90	10X Chromium 3' Version 2		NextSeq 500	5	HMS Biopolymer Core & BCH/Stevens	High Output 150 Cycle v2.5	V2 Default (R1=26 | i7=8 | R2=98)	2.20.0.422	Cell Ranger v3.0.0	mm10	Ensembl v93 (filtered, 10X Default)
	Sample 4	1434	Enzymatic	Yes	Batch 1	CD45+/CD11b+	Whole Brain	Male	C57BL/6J	P90	10X Chromium 3' Version 2		NextSeq 500	5	HMS Biopolymer Core & BCH/Stevens	High Output 150 Cycle v2.5	V2 Default (R1=26 | i7=8 | R2=98)	2.20.0.422	Cell Ranger v3.0.0	mm10	Ensembl v93 (filtered, 10X Default)
	Sample 5	991	Cold Dounce	No	Batch 1	CD45+/CD11b+	Whole Brain	Male	C57BL/6J	P90	10X Chromium 3' Version 2		NextSeq 500	5	HMS Biopolymer Core & BCH/Stevens	High Output 150 Cycle v2.5	V2 Default (R1=26 | i7=8 | R2=98)	2.20.0.422	Cell Ranger v3.0.0	mm10	Ensembl v93 (filtered, 10X Default)
	Sample 6	1176	Enzymatic	No	Batch 1	CD45+/CD11b+	Whole Brain	Male	C57BL/6J	P90	10X Chromium 3' Version 2		NextSeq 500	5	HMS Biopolymer Core & BCH/Stevens	High Output 150 Cycle v2.5	V2 Default (R1=26 | i7=8 | R2=98)	2.20.0.422	Cell Ranger v3.0.0	mm10	Ensembl v93 (filtered, 10X Default)
	Sample 7	2040	Cold Dounce	Yes	Batch 2	CD45+/CD11b+	Whole Brain	Male	C57BL/6J	P90	10X Chromium 3' Version 2		NextSeq 500	5	HMS Biopolymer Core & BCH/Stevens	High Output 150 Cycle v2.5	V2 Default (R1=26 | i7=8 | R2=98)	2.20.0.422	Cell Ranger v3.0.0	mm10	Ensembl v93 (filtered, 10X Default)
	Sample 8	1675	Enzymatic	Yes	Batch 2	CD45+/CD11b+	Whole Brain	Male	C57BL/6J	P90	10X Chromium 3' Version 2		NextSeq 500	5	HMS Biopolymer Core & BCH/Stevens	High Output 150 Cycle v2.5	V2 Default (R1=26 | i7=8 | R2=98)	2.20.0.422	Cell Ranger v3.0.0	mm10	Ensembl v93 (filtered, 10X Default)
	Sample 9	1528	Cold Dounce	No	Batch 2	CD45+/CD11b+	Whole Brain	Male	C57BL/6J	P90	10X Chromium 3' Version 2		NextSeq 500	5	HMS Biopolymer Core & BCH/Stevens	High Output 150 Cycle v2.5	V2 Default (R1=26 | i7=8 | R2=98)	2.20.0.422	Cell Ranger v3.0.0	mm10	Ensembl v93 (filtered, 10X Default)
	Sample 10	1740	Enzymatic	No	Batch 2	CD45+/CD11b+	Whole Brain	Male	C57BL/6J	P90	10X Chromium 3' Version 2		NextSeq 500	5	HMS Biopolymer Core & BCH/Stevens	High Output 150 Cycle v2.5	V2 Default (R1=26 | i7=8 | R2=98)	2.20.0.422	Cell Ranger v3.0.0	mm10	Ensembl v93 (filtered, 10X Default)
	Sample 11	2209	Cold Dounce	Yes	Batch 2	CD45+/CD11b+	Whole Brain	Male	C57BL/6J	P90	10X Chromium 3' Version 2		NextSeq 500	5	HMS Biopolymer Core & BCH/Stevens	High Output 150 Cycle v2.5	V2 Default (R1=26 | i7=8 | R2=98)	2.20.0.422	Cell Ranger v3.0.0	mm10	Ensembl v93 (filtered, 10X Default)
	Sample 12	1591	Enzymatic	Yes	Batch 2	CD45+/CD11b+	Whole Brain	Male	C57BL/6J	P90	10X Chromium 3' Version 2		NextSeq 500	5	HMS Biopolymer Core & BCH/Stevens	High Output 150 Cycle v2.5	V2 Default (R1=26 | i7=8 | R2=98)	2.20.0.422	Cell Ranger v3.0.0	mm10	Ensembl v93 (filtered, 10X Default)
	Total	19563
Mouse All Cells CNS (GSE152182)
	Sample 1	2275	Enzymatic	No	NA	NA	Whole Brain	Male	C57BL/6J	P90	10X Chromium 3' Version 2		NextSeq 500	5	HMS Biopolymer Core & BCH/Stevens	High Output 150 Cycle v2.5	V2 Default (R1=26 | i7=8 | R2=98)	2.20.0.422	Cell Ranger v3.0.0	mm10	Ensembl v93 (filtered, 10X Default)
	Sample 2	2836	Enzymatic	No	NA	NA	Whole Brain	Male	C57BL/6J	P90	10X Chromium 3' Version 2		NextSeq 500	5	HMS Biopolymer Core & BCH/Stevens	High Output 150 Cycle v2.5	V2 Default (R1=26 | i7=8 | R2=98)	2.20.0.422	Cell Ranger v3.0.0	mm10	Ensembl v93 (filtered, 10X Default)
	Sample 3	2140	Enzymatic	Yes	NA	NA	Whole Brain	Male	C57BL/6J	P90	10X Chromium 3' Version 2		NextSeq 500	5	HMS Biopolymer Core & BCH/Stevens	High Output 150 Cycle v2.5	V2 Default (R1=26 | i7=8 | R2=98)	2.20.0.422	Cell Ranger v3.0.0	mm10	Ensembl v93 (filtered, 10X Default)
	Sample 4	2915	Enzymatic	Yes	NA	NA	Whole Brain	Male	C57BL/6J	P90	10X Chromium 3' Version 2		NextSeq 500	5	HMS Biopolymer Core & BCH/Stevens	High Output 150 Cycle v2.5	V2 Default (R1=26 | i7=8 | R2=98)	2.20.0.422	Cell Ranger v3.0.0	mm10	Ensembl v93 (filtered, 10X Default)
	Total	10166
Mouse Tail Vein PBS Injected (GSE152210)
	Sample ID	Cell #	Method	Inhibitors	Batch	Sorted Population					Single Cell
	Sample 1	3488	Cold Dounce	No	NA	CD45+/CD11b+/CX3CR1+	Cortex & Hippocampus	Male	C57BL/6J	P90	10X Chromium 3' Version 2		NextSeq 500	3	HMS Biopolymer Core	High Output 150 Cycle v2.5	V2 Default (R1=26 | i7=8 | R2=98)	2.20.0.422	Cell Ranger v2.2	mm10	Enzembl v84 (filtered; 10X Default)
	Sample 2	3647	Cold Dounce	No	NA	CD45+/CD11b+/CX3CR1+	Cortex & Hippocampus	Male	C57BL/6J	P90	10X Chromium 3' Version 2		NextSeq 500	3	HMS Biopolymer Core	High Output 150 Cycle v2.5	V2 Default (R1=26 | i7=8 | R2=98)	2.20.0.422	Cell Ranger v2.2	mm10	Enzembl v84 (filtered; 10X Default)
	Sample 3	2477	Cold Dounce	No	NA	CD45+/CD11b+/CX3CR1+	Cortex & Hippocampus	Male	C57BL/6J	P90	10X Chromium 3' Version 2		NextSeq 500	3	HMS Biopolymer Core	High Output 150 Cycle v2.5	V2 Default (R1=26 | i7=8 | R2=98)	2.20.0.422	Cell Ranger v2.2	mm10	Enzembl v84 (filtered; 10X Default)
	Sample 4	3066	Cold Dounce	No	NA	CD45+/CD11b+/CX3CR1+	Cortex & Hippocampus	Male	C57BL/6J	P90	10X Chromium 3' Version 2		NextSeq 500	3	HMS Biopolymer Core	High Output 150 Cycle v2.5	V2 Default (R1=26 | i7=8 | R2=98)	2.20.0.422	Cell Ranger v2.2	mm10	Enzembl v84 (filtered; 10X Default)
	Total	12678
