## Supplementary material for "Single Cell Sequencing Reveals Glial Specific Responses to Tissue Processing & Enzymatic Dissociation in Mice and Humans": SI Tables 1-18: SI Table 03 Differential Abundance Micro.xlsx

### Sheet: DNC-NO_vs_DNC-IN
	PropMean.groupDOUNCE_INHIB	PropMean.groupDOUNCE_NONE	PropRatio	Tstatistic	P.Value	FDR
Proliferative	0.00118799	0.00364242	3.06604	2.06321	0.072859	0.241584
Mono/Mac/BAM	0.0192812	0.0349563	1.81297	1.99879	0.0805278	0.241584
Ifn Responsive	0.0170437	0.0118164	0.693299	-1.58484	0.151516	0.303032
Homeostatic	0.94744	0.885207	0.934314	-1.11225	0.298212	0.447318
Ccl4+	0.00776233	0.0113038	1.45625	0.890339	0.399169	0.479002
Activated	0.00728463	0.0530741	7.28576	0.72257	0.490447	0.490447

### Sheet: DNC-NO_vs_ENZ-NO
	PropMean.groupDOUNCE_NONE	PropMean.groupENZYMATIC_NONE	PropRatio	Tstatistic	P.Value	FDR
Activated	0.0530741	0.480709	0.110408	-5.01958	0.00101542	0.00416707
Homeostatic	0.885207	0.478601	1.84957	4.77248	0.00138902	0.00416707
Proliferative	0.00364242	0.000950035	3.83399	2.72362	0.0260085	0.0520171
Mono/Mac/BAM	0.0349563	0.0179305	1.94954	2.34635	0.0468287	0.0702431
Ccl4+	0.0113038	0.0094324	1.19841	0.475784	0.646901	0.776281
Ifn Responsive	0.0118164	0.0123772	0.954685	-0.19621	0.84932	0.84932

### Sheet: DNC-NO_vs_ENZ-IN
	PropMean.groupDOUNCE_NONE	PropMean.groupENZYMATIC_INHIB	PropRatio	Tstatistic	P.Value	FDR
Proliferative	0.00364242	0.000199005	18.3032	4.0589	0.00360942	0.0216565
Mono/Mac/BAM	0.0349563	0.0165349	2.11409	2.42526	0.0413938	0.124181
Homeostatic	0.885207	0.948912	0.932865	-1.17652	0.27308	0.425684
Ccl4+	0.0113038	0.00717198	1.57611	1.14857	0.283789	0.425684
Ifn Responsive	0.0118164	0.0148553	0.795432	-0.796882	0.448434	0.529331
Activated	0.0530741	0.0123268	4.3056	0.657366	0.529331	0.529331

### Sheet: DNC-IN_vs_ENZ-NO
	PropMean.groupDOUNCE_INHIB	PropMean.groupENZYMATIC_NONE	PropRatio	Tstatistic	P.Value	FDR
Homeostatic	0.94744	0.478601	1.97961	5.74224	0.000426643	0.00152334
Activated	0.00728463	0.480709	0.0151539	-5.59227	0.000507781	0.00152334
Ifn Responsive	0.0170437	0.0123772	1.37702	1.39449	0.200534	0.401068
Proliferative	0.00118799	0.000950035	1.25047	0.579085	0.578408	0.788406
Ccl4+	0.00776233	0.0094324	0.822942	-0.428761	0.679365	0.788406
Mono/Mac/BAM	0.0192812	0.0179305	1.07533	0.277499	0.788406	0.788406

### Sheet: DNC-IN_vs_ENZ-IN
	PropMean.groupDOUNCE_INHIB	PropMean.groupENZYMATIC_INHIB	PropRatio	Tstatistic	P.Value	FDR
Proliferative	0.00118799	0.000199005	5.96964	2.0571	0.0735544	0.441327
Ifn Responsive	0.0170437	0.0148553	1.14732	0.812208	0.440081	0.948803
Mono/Mac/BAM	0.0192812	0.0165349	1.16609	0.439595	0.671819	0.948803
Ccl4+	0.00776233	0.00717198	1.08231	0.266179	0.796807	0.948803
Activated	0.00728463	0.0123268	0.59096	-0.0672113	0.948057	0.948803
Homeostatic	0.94744	0.948912	0.998449	-0.0662433	0.948803	0.948803

### Sheet: ENZ-NO_vs_ENZ-IN
	PropMean.groupENZYMATIC_INHIB	PropMean.groupENZYMATIC_NONE	PropRatio	Tstatistic	P.Value	FDR
Homeostatic	0.948912	0.478601	0.504368	-5.8065	0.000396329	0.00164467
Activated	0.0123268	0.480709	38.9972	5.52707	0.000548224	0.00164467
Proliferative	0.000199005	0.000950035	4.77393	1.4166	0.194199	0.388397
Ccl4+	0.00717198	0.0094324	1.31517	0.686993	0.511433	0.673094
Ifn Responsive	0.0148553	0.0123772	0.833188	-0.606531	0.560912	0.673094
Mono/Mac/BAM	0.0165349	0.0179305	1.0844	0.14897	0.88525	0.88525
