## Supplementary material for "Single Cell Sequencing Reveals Glial Specific Responses to Tissue Processing & Enzymatic Dissociation in Mice and Humans": SI Tables 1-18: SI Table 04 Gene Module Scoring.xlsx

### Sheet: Sheet1
	Microglial Identity Score		All CNS Cells Act. Score		Micro/Myeloid Shared Act. Score
1	P2ry12		Fos		Rgs1
2	Fcrls		Junb		Hist2h2aa1
3	Trem2		Zfp36		Hist1h4i
4	Tmem119		Jun		Nfkbiz
5	Cx3cr1		Hspa1a		Klf2
6	Hexb		Socs3		Junb
7	Tgfbr1		Rgs1		Dusp1
8	Sparc		Egr1		Ccl3
9	P2ry13		Btg2		Hspa1a
10	Olfml3		Fosb		Hsp90aa1
11	Adgrg1		Hist1h1d		Fos
12	C1qa		Ier5		Hspa1b
13	C1qb		1500015O10Rik		Jun
14	C1qc		Atf3		Jund
15	Csf1r		Hist1h2ac		Nfkbid
16	Fcgr3		Dusp1		Gem
17	Ly86		Hist1h1e		Ccl4
18	Laptm5		Folr1		Ier5
19			Serpine1		Txnip
20					Hist1h2bc
21					Zfp36
22					Hist1h1c
23					Egr1
24					Atf3
25					Rhob
