## Supplementary material for "Single Cell Sequencing Reveals Glial Specific Responses to Tissue Processing & Enzymatic Dissociation in Mice and Humans": SI Tables 1-18: SI Table 05 Microglia Meta Cell Comparison.xlsx

### Sheet: Sheet1
	DNC-NONE vs. DNC-INHIB	log2FC		DNC-NONE vs. ENZ-INHIB	log2FC		DNC-NONE vs. ENZ-NONE	log2FC		DNC-INHIB vs. ENZ-INHIB	log2FC		DNC-INHIB vs. ENZ-NONE	log2FC		ENZ-NONE vs. ENZ-INHIB	log2FC
1				Wfdc21	22.3738		Ncr1	18.2727		A930033H14Rik	1.31559		Fos	8.77458		Wfdc21	16.0052
2				Hist1h4d	3.95217		Hspa1a	7.86047		Rmi2	1.24107		Fosb	8.39767		Fos	8.36789
3				Top2a	3.8272		Hspa1b	7.28601		Gm10138	0.963371		Hist1h1d	7.92208		Fosb	7.23525
4				Gm36839	2.45146		Dusp1	6.47024		Exosc2	0.880147		Dusp1	6.77287		Hspa1a	7.13484
5				Napsa	2.2523		Fos	5.71083		Extl3	0.727313		Hspa1b	6.40414		Dusp1	6.6795
6				Mir142hg	2.20919		Egr1	4.18872		Tubb2a	0.692558		Hspa1a	6.08393		Hspa1b	6.51281
7				Emb	2.20515		Ccl4	3.78461		Fam212a	0.633136		Egr1	5.44241		Hist1h2br	6.39573
8				Gm26690	2.08602		Ccl3	3.37594		Gm42418	-1.10199		Adamts1	5.17282		Adamts1	5.51056
9				Rmi2	1.42831		Gem	3.13298					Hist1h2br	4.73798		Egr1	5.48004
10				AC160336.1	1.26821		Atf3	3.11025					Hist2h2aa1	4.06471		Ccl3	4.10265
11				A930033H14Rik	1.11079		Hist2h2aa1	3.08024					Ccl3	3.962		Ccl4	4.06902
12				Gm10138	1.10072		Klf2	2.86942					Hist1h2bg	3.87323		Klf2	3.88204
13				Exosc2	0.90303		Zfp36	2.78218					Gem	3.87167		Jun	3.79179
14				Emp3	0.884568		Jun	2.6195					Jun	3.71457		Gem	3.76936
15				Tubb2a	0.807292		Jund	2.46696					Atf3	3.4784		Zfp36	3.39991
16				Stmn1	0.758556		Hist1h4i	2.36389					Ccl4	3.36042		Hist1h4d	3.22034
17				Fam212a	0.649336		Nfkbiz	2.25768					Zfp36	3.28131		Egr2	3.1952
18				Gm42418	-0.797394		Hist1h1c	2.16945					Il1b	3.16289		Atf3	3.07284
19							Rgs1	2.09698					Ier3	3.15028		Hist1h4i	2.89126
20							Hsp90aa1	1.97467					Klf2	2.98929		Ier2	2.84876
21							Serpine1	1.93576					Jund	2.79303		Jund	2.76273
22							Nfkbid	1.91962					Ccnb1ip1	2.77553		Ier3	2.75695
23							Junb	1.87291					Ier2	2.66744		Hist1h1e	2.6791
24							Hist1h2bc	1.67665					Hist1h4i	2.5302		Hist1h1c	2.58497
25							Ier5	1.20154					Nfkbiz	2.46094		Il1b	2.55782
26							Ppp1r15a	1.19121					Nfkbid	2.23458		Hist2h2aa1	2.54497
27							Tmx4	0.939103					Junb	2.21317		Junb	2.47092
28							Rhob	0.924078					Hist1h1e	2.16919		Gm26532	2.05997
29							Hsp90ab1	0.922476					Hist1h1c	2.10953		Serpine1	1.93883
30							Gm42418	0.750575					Rgs1	2.08661		Rgs1	1.90413
31							Hnrnph1	0.684161					Hsp90aa1	1.64783		Hsp90aa1	1.85383
32							Txnip	0.678253					Gm26882	1.58962		Nfkbiz	1.81671
33							Clk4	0.671434					Hist1h2bc	1.5617		Hist1h2bc	1.63986
34							Kctd12	0.615072					Tha1	1.55195		Btg2	1.63344
35							Fam212a	-0.590021					Btg2	1.43682		Nfkbid	1.5927
36							Arl10	-0.691312					Ier5	1.41915		Ier5	1.37037
37							Tubb2a	-0.718082					Tmx4	1.05735		Klf6	1.34839
38							Exosc2	-0.833953					Gm42418	1.05517		Ubc	0.798297
39							Tbc1d16	-0.839151					Il1a	0.968624		Cited2	0.785579
40							A930033H14Rik	-1.11677					Rhob	0.857839		Txnip	0.681407
41							Rmi2	-1.13599					Txnip	0.72596		Rhob	0.642744
							9330160F10Rik	-1.14099					1600014C10Rik	0.715934
							Zfp146	-1.30161					Kctd12	0.673698
							Gm20045	-1.65814					Tubb2a	-0.603349
							Mir142hg	-2.21568					Zfp644	-0.607205
							Top2a	-4.13856					Tnpo3	-0.617156
							Ngp	-12.3444					Leng8	-0.640396
							Lcn2	-25.3455					Dnajb4	-0.718113
													Exosc2	-0.81107
													Amn1	-0.823128
													Arl10	-0.830646
													Snhg20	-0.846904
													Hyal1	-0.95085
													Gm28874	-0.9744
													D430042O09Rik	-0.97444
													Tbc1d16	-1.07715
													Zfp146	-1.26302
													A930033H14Rik	-1.32157
													Mterf1a	-1.3509
													2810405F17Rik	-1.69868
													Gm20045	-1.87844
													Plp1	-2.06222
													Mir142hg	-2.60927
													A430106G13Rik	-3.4802
													Wdr38	-5.86349
													Lcn2	-18.5792
