## Supplementary material for "Single Cell Sequencing Reveals Glial Specific Responses to Tissue Processing & Enzymatic Dissociation in Mice and Humans": SI Tables 1-18: SI Table 06 ENZ-NONE_vs_DNC-INHIB_SIG_GENES.csv

	baseMean	log2FoldChange	lfcSE	stat	pvalue	padj
Hist1h1c	191.281605254103	2.10952779181782	0.16267372867361	12.9678455705063	1.86190342206709E-38	1.99298142298061E-34
Hist1h2bc	282.662628457568	1.56169888399811	0.144624135914451	10.7983281913739	3.50527669573463E-27	1.87602408755717E-23
Jund	1923.81159470812	2.79303260385981	0.285922762092755	9.76848636819524	1.5373158150351E-22	4.63520910412197E-19
Rhob	1284.58987937949	0.857839146526554	0.0879258914476974	9.75638839029387	1.73214092082286E-22	4.63520910412197E-19
Rgs1	100.259529890067	2.08661342589461	0.218752193715991	9.53870857452376	1.44621970599185E-21	3.09606714658735E-18
Dusp1	374.012424745294	6.77287229794237	0.836310904384762	8.09851009048469	5.56363497897365E-16	9.92552480248899E-13
Hspa1b	43.6649882331173	6.40413610420313	0.800471038011038	8.00045947960309	1.23955780669168E-15	1.89546096611824E-12
Hsp90aa1	464.116860680832	1.6478275060383	0.2178205948318	7.56506751490026	3.8766320553575E-14	4.61060772450518E-11
Ccl3	225.039749182713	3.96200497848995	0.529063001062762	7.48872056925399	6.95482310781824E-14	7.44444265460864E-11
Hspa1a	452.435818185013	6.08393187410774	0.815957745887318	7.45618496150401	8.90636941097402E-14	8.66670710682417E-11
Jun	1674.40859886836	3.71456720461586	0.525471777882066	7.06901371485175	1.56038728195362E-12	1.39186545550263E-09
Zfp36	286.472052891297	3.28130819512863	0.478358734340884	6.85951349806509	6.90954502610973E-12	5.68921307380604E-09
Ccl4	365.652300844723	3.36042033804631	0.502042364454056	6.69349954500471	2.17895709423443E-11	1.66596833833467E-08
Kctd12	678.348287905737	0.67369826247491	0.102763201056396	6.55583181089489	5.53325673174449E-11	3.94853200377287E-08
Fos	484.704352867614	8.77458033110807	1.352465071709	6.48784246976547	8.70742504331322E-11	5.82526735397655E-08
Txnip	437.508436251648	0.725959880579581	0.118629490393875	6.11955659734557	9.38360977493102E-10	5.90836229593304E-07
Tmx4	130.348339041455	1.05735128268949	0.181069582397862	5.83947490620587	5.23656028284018E-09	2.95011269829059E-06
Nfkbid	28.0645403714149	2.23458189562905	0.399184594780974	5.5978660620787	2.17006297899639E-08	1.05945644135466E-05
Junb	1681.11301076055	2.21317209985737	0.395401911024141	5.59727213792412	2.17750763357647E-08	1.05945644135466E-05
Gm20045	36.8587723456217	-1.8784385716723	0.34049579197348	-5.51677470310297	3.45277607057892E-08	1.58396209048486E-05
Egr1	58.5232628163851	5.44240673846918	0.987407042126126	5.51181681543446	3.55148450781358E-08	1.58396209048486E-05
Klf2	394.761827989638	2.98928735771802	0.546554229612332	5.46933350024261	4.51731052632601E-08	1.85974199514591E-05
Atf3	76.1948463323699	3.47840452222446	0.637929261801533	5.4526492677281	4.96248858113996E-08	1.96735102861193E-05
Gm42418	115.544455398507	1.05516904829274	0.195084511651563	5.40877919707617	6.3455804641648E-08	2.42582476030072E-05
Arl10	166.084446623747	-0.830646396278587	0.157147591406112	-5.2857723675317	1.25175472478051E-07	4.46626085801686E-05
Hist2h2aa1	10.0266215240382	4.06471210490735	0.791031806968651	5.13849388747581	2.76949201145043E-07	9.56278790018239E-05
Ier5	572.112109323026	1.4191497489141	0.277923041855499	5.10626876936661	3.28582249825416E-07	0.000109910762566602
Ier3	16.6453460667259	3.15027550350469	0.621882858227154	5.06570564187186	4.06890255566338E-07	0.000131980402896427
Nfkbiz	23.5606283647901	2.46093862287472	0.487843103713649	5.04452887442933	4.54640177048859E-07	0.000143131425150911
A930033H14Rik	60.354626428767	-1.32157345648873	0.262419285203806	-5.03611407775286	4.7507749582501E-07	0.000145292271866026
Il1b	18.631748657178	3.16288749773662	0.633983731293344	4.98890955968894	6.07210640929474E-07	0.00018054396390303
Gem	9.1326121203197	3.87167122922494	0.789359111612185	4.90482870504586	9.35089066277611E-07	0.000263399825406199
Adamts1	56.0779331647644	5.1728168530565	1.05604252765915	4.8983035413571	9.66676231138558E-07	0.00026531544559249
Mir142hg	18.0718965764204	-2.60927176192697	0.545599773161395	-4.78239158130134	1.73221820015351E-06	0.000452235697913249
Tbc1d16	93.940793103672	-1.07715448982153	0.225175755568517	-4.78361663360232	1.72168913055375E-06	0.000452235697913249
Fosb	12.9923218902807	8.39766806615686	1.76920982676377	4.74656422269473	2.06901050368554E-06	0.000527302105510716
Hist1h4i	11.305528511347	2.53019626460684	0.558415841879227	4.53102522323152	5.86981289985828E-06	0.00146117389023449
Il1a	167.015297900881	0.968624139944158	0.215133012215797	4.50244306983693	6.71767526785044E-06	0.00163422718334252
Btg2	690.062177639418	1.43681505105553	0.329373572856538	4.36226573551288	1.28722386732888E-05	0.00306187650575295
Tubb2a	275.37083411448	-0.603348672432163	0.139251382434502	-4.33280202956658	1.47223486534624E-05	0.00342582652144917
Wdr38	4.8313725301207	-5.86348778327647	1.37444347300176	-4.26608143474298	1.9893619106152E-05	0.00453066593430322
Ier2	151.457250614184	2.66743880263074	0.627404496525811	4.25154556175707	2.12300308006487E-05	0.00473429686854465
Snhg20	137.001042986658	-0.846903540668837	0.199690746351351	-4.24107554377473	2.22451243778313E-05	0.00485942472123074
Lcn2	9.5365515450161	-18.5792236106018	4.45909483633044	-4.16659082000852	3.09188745847005E-05	0.00648932614813008
Leng8	146.469763959464	-0.640396387222682	0.158764931226079	-4.03361360898251	5.49256066394537E-05	0.0104986373833699
Amn1	92.3356760850517	-0.823127583779023	0.207333873847749	-3.97005838217959	7.18550228302971E-05	0.0134936169188684
Hyal1	64.1212991953428	-0.950850010362629	0.239995251982479	-3.9619534241121	7.43390443087736E-05	0.0137193987979502
Zfp146	34.7285271215823	-1.26302300716252	0.330259626698149	-3.82433366073203	0.000131126238042548	0.0233929208667906
A430106G13Rik	7.78859859722264	-3.48020281668411	0.919712401652067	-3.78401205684806	0.000154320342550076	0.0266426604299357
Hist1h1e	14.1636841297146	2.16918823995642	0.574794752837639	3.77384836804372	0.000160748485965382	0.0273119332344991
Tha1	25.3242709401445	1.55194923610107	0.412406789955214	3.76315151423574	0.000167785476681185	0.0280621209749282
Tnpo3	298.491933290185	-0.617155764632755	0.16478755583745	-3.74516001221311	0.000180278836695406	0.0296877641228866
Exosc2	133.209149244366	-0.81107006260326	0.217816085475674	-3.72364630845339	0.000196365976791171	0.0318469911450409
Hist1h2bg	4.96653214054846	3.87323473456305	1.04330558337033	3.71246430221414	0.000205251017204338	0.0327911475844065
Gm28874	57.3383841678233	-0.974399661065014	0.262954261768541	-3.70558611414598	0.000210902456924691	0.0329327660761122
Ccnb1ip1	11.497022744861	2.7755256093232	0.755067506182187	3.67586419306661	0.000237045607028623	0.0352407802449219
Zfp644	140.451310986394	-0.607204695585511	0.165356486402365	-3.67209481040851	0.00024057039354827	0.0352748697608312
2810405F17Rik	19.5697152239389	-1.69868316442531	0.46350748087393	-3.66484519564277	0.000247488232682044	0.0357988384138999
Hist1h2br	4.35635150909341	4.73798392068322	1.31076490255291	3.61467103021701	0.000300729236576117	0.0423553387935625
1600014C10Rik	95.8092508280843	0.715933938345962	0.199491632205451	3.5887918226497	0.000332213983577472	0.0461820581845878
Dnajb4	88.4538336320856	-0.718113056622445	0.200651482603167	-3.5789073038781	0.000345033812015208	0.0473492554334717
Plp1	15.7910987945178	-2.06222454251002	0.579614850208249	-3.55792219914497	0.000373799985906964	0.0496397538030907
Mterf1a	25.44414128157	-1.35089864152654	0.380016379483996	-3.55484319744547	0.000378204566308898	0.0496397538030907
D430042O09Rik	52.3764932128367	-0.974440185026452	0.274520975821393	-3.54960192790672	0.000385814073447424	0.0496397538030907
Gm26882	20.9577577048641	1.58961838946494	0.446448611415961	3.56058535924949	0.000370028997782712	0.0496397538030907
Hist1h1d	10.8205048950536	7.92208434007367	2.23342005473409	3.547064209118	0.0003895496374682	0.0496397538030907
