## Supplementary material for "Single Cell Sequencing Reveals Glial Specific Responses to Tissue Processing & Enzymatic Dissociation in Mice and Humans": SI Tables 1-18: SI Table 07 ENZ-NONE_vs_DNC-NONE_SIG_GENES.csv

	baseMean	log2FoldChange	lfcSE	stat	pvalue	padj
Hist1h1c	191.281605254103	2.16944685882209	0.165885578204912	13.0779714686364	4.40026797239973E-39	5.44973188381706E-35
Hist1h2bc	282.662628457568	1.67664968189201	0.146163871497327	11.4710267641116	1.84457527761389E-30	1.1422532406624E-26
Rhob	1284.58987937949	0.92407796472688	0.087111093054136	10.6080400592908	2.73424324572923E-26	1.12878675327855E-22
Rgs1	100.259529890067	2.09698302073559	0.223270232421918	9.39212987772094	5.87990149788833E-21	1.82056450128367E-17
Hspa1a	452.435818185013	7.8604717657693	0.844025200745755	9.31307709630474	1.24181461489251E-20	3.07597480108874E-17
Hsp90aa1	464.116860680832	1.97466643962167	0.214955067177122	9.18641493570632	4.06152062402119E-20	8.38365548808373E-17
Jund	1923.81159470812	2.46696025485359	0.277567402927609	8.88778807898054	6.23374336770836E-19	1.10292730870097E-15
Dusp1	374.012424745294	6.47024024109829	0.815078803341023	7.93817752906425	2.0517353678821E-15	2.8234158368022E-12
Ccl4	365.652300844723	3.78460603618824	0.49294850203219	7.67748764949306	1.62238882575431E-14	2.00932856069671E-11
Hspa1b	43.6649882331173	7.28601272821845	1.02657530396019	7.09739723925895	1.27128265013773E-12	1.43134869290507E-09
Ccl3	225.039749182713	3.37594039334977	0.512745166306174	6.58405113337315	4.57799562780339E-11	4.72487298752875E-08
Kctd12	678.348287905737	0.615072340350222	0.10178852194589	6.0426492947524	1.51603954705378E-09	1.34115355644722E-06
Zfp36	286.472052891297	2.78217601405255	0.464324464795357	5.99187900917249	2.07430231757112E-09	1.6056396376949E-06
Lcn2	9.5365515450161	-25.3455494213132	4.24881754061916	-5.96531839247203	2.44157472953152E-09	1.77875900148517E-06
Txnip	437.508436251648	0.678253062284932	0.118171664423422	5.73955749539652	9.49242528241727E-09	6.53131595126321E-06
Fam212a	499.506165185269	-0.590020901073246	0.105740928180112	-5.57987253590437	2.40694903569442E-08	1.56895072668818E-05
Klf2	394.761827989638	2.86941754554183	0.531780594882692	5.3958673429496	6.81933182403053E-08	4.02178212574372E-05
Tubb2a	275.37083411448	-0.718082059656672	0.138363652531232	-5.18981717033367	2.10500662852196E-07	0.000118502304973839
Tmx4	130.348339041455	0.939103067639492	0.181570660051683	5.17210802324662	2.31467697837658E-07	0.000124640323379104
Jun	1674.40859886836	2.61949873366679	0.509265039845022	5.14368458212633	2.69401703830003E-07	0.000139022504247275
Atf3	76.1948463323699	3.11025381747458	0.623720963425134	4.98661100052621	6.14476093803651E-07	0.000304411456870329
Junb	1681.11301076055	1.87290998517851	0.383714899443613	4.88099364370327	1.05552644570702E-06	0.000502795962695442
Ngp	185.332078926556	-12.3444218636189	2.53446424659298	-4.87062379365313	1.11246475978641E-06	0.000510291705553877
Gm20045	36.8587723456217	-1.65814262248423	0.344387220869259	-4.81476234309436	1.47375176689075E-06	0.000651871986890782
Nfkbid	28.0645403714149	1.91962400901803	0.400380904114459	4.79449441592064	1.63085606951011E-06	0.000696488014513199
Nfkbiz	23.5606283647901	2.25767717488127	0.492352156443974	4.58549260997941	4.52917295533891E-06	0.00180947764683459
Fos	484.704352867614	5.71083485595429	1.26496669565084	4.5146128159651	6.34325480179056E-06	0.0024550378350055
Egr1	58.5232628163851	4.18871815129453	0.931570555590278	4.49640462137664	6.91121601575257E-06	0.00259380031379077
Ier5	572.112109323026	1.20154077844537	0.270585801386669	4.44051673180131	8.97431265415884E-06	0.00326902535946345
Arl10	166.084446623747	-0.691311725099446	0.158822190049249	-4.35274016108882	1.34446463531016E-05	0.00475748414523325
Ncr1	0.825106816306796	18.2727259815901	4.29103928368709	4.258345070635	2.05945875938575E-05	0.00689362073918718
Hist2h2aa1	10.0266215240382	3.080238885187	0.726537549526612	4.23961416336152	2.23904301005392E-05	0.00729751254724152
A930033H14Rik	60.354626428767	-1.11676838286294	0.264044779390522	-4.22946587105681	2.34246810524592E-05	0.00743883781627455
Gem	9.1326121203197	3.13297523832153	0.742175990172811	4.22133736445993	2.42857145463899E-05	0.00750786584175075
Rmi2	63.5663417863225	-1.13598994111305	0.269787962865789	-4.21067689249789	2.54606673680688E-05	0.00750786584175075
Serpine1	21.2767997045457	1.93575748038314	0.467970960086945	4.13649060621944	3.52657785010892E-05	0.0100200293813698
Hist1h4i	11.305528511347	2.36388835516826	0.571769567668196	4.13433748285821	3.55980050690569E-05	0.0100200293813698
Hnrnph1	155.942047422626	0.684161105338713	0.166254891725464	4.11513368562091	3.86955077054454E-05	0.0106498636207098
Hsp90ab1	1446.13859816801	0.922475780211908	0.228211583898762	4.04219524904192	5.2953110446088E-05	0.0142570494103217
Mir142hg	18.0718965764204	-2.21568241658581	0.549344198678117	-4.03332268169462	5.49936812764802E-05	0.0143702176101679
Top2a	7.51165656521237	-4.13855662410633	1.026848118768	-4.03034932670638	5.56940206126813E-05	0.0143702176101679
Zfp146	34.7285271215823	-1.30161255260574	0.329170071873493	-3.95422507640967	7.6783103493752E-05	0.0194073211585739
Gm42418	115.544455398507	0.750575386241743	0.193006771978537	3.88885518651754	0.000100718189230549	0.024947895472407
Exosc2	133.209149244366	-0.833953497895838	0.215013754930016	-3.87860533930622	0.000105057033418547	0.0255123795860531
Ppp1r15a	46.6538752064546	1.1912131374229	0.316308809152007	3.76598154384769	0.000165896047200636	0.0395119720111514
9330160F10Rik	41.4325629592216	-1.14098623623671	0.307088220326473	-3.71549984894798	0.000202802386528018	0.0469056824665947
Tbc1d16	93.940793103672	-0.839150777048568	0.225980661398861	-3.71337428545467	0.000204514077771184	0.0469056824665947
Clk4	133.084748366507	0.671434087287818	0.181816307324707	3.69292555308968	0.000221688937078928	0.0499203179222277
