## Supplementary material for "Single Cell Sequencing Reveals Glial Specific Responses to Tissue Processing & Enzymatic Dissociation in Mice and Humans": SI Tables 1-18: SI Table 08 ENZ-NONE_vs_ENZ-INHIB_SIG_GENES.csv

	baseMean	log2FoldChange	lfcSE	stat	pvalue	padj
Hist1h1c	191.281605254103	2.58497362885995	0.171826907364711	15.0440560707597	3.77682313496176E-51	4.67759545265014E-47
Hist1h2bc	282.662628457568	1.63985621740568	0.14675678557126	11.1739720314971	5.46797836530765E-29	3.38604560271676E-25
Ubc	4257.32409124848	0.798296768827337	0.0787164471197842	10.141422765341	3.61791326877529E-24	1.4935951944594E-20
Jund	1923.81159470812	2.76272934194072	0.286088146154649	9.65691651008595	4.5948596529222E-22	1.42268342003604E-18
Rgs1	100.259529890067	1.90412684081092	0.218961721201627	8.69616310267099	3.43294899404321E-18	8.50341465824504E-15
Hspa1a	452.435818185013	7.1348434741799	0.83492196722866	8.5455213232231	1.27957332947738E-17	2.64125261426289E-14
Hsp90aa1	464.116860680832	1.85383213683631	0.219174923528025	8.45823101929479	2.71463927703108E-17	4.80297249228999E-14
Ccl4	365.652300844723	4.06901548399494	0.506908538402625	8.02711963940726	9.97877615764478E-16	1.54483928390538E-12
Dusp1	374.012424745294	6.67949734807155	0.83821779069435	7.96868954849847	1.60365754226071E-15	2.2068109623221E-12
Hspa1b	43.6649882331173	6.51281391582323	0.831894597654	7.82889314847075	4.92183709142284E-15	6.09569523772719E-12
Ccl3	225.039749182713	4.10264572738984	0.532168902572926	7.70929249633791	1.2651714759338E-14	1.42446806631274E-11
Rhob	1284.58987937949	0.642743643774567	0.0878761881694544	7.31419576979312	2.58927421686678E-13	2.67234676465792E-10
Jun	1674.40859886836	3.79178626366454	0.525772953678862	7.21183209811994	5.5204018515962E-13	5.25924437938607E-10
Zfp36	286.472052891297	3.39990968753176	0.480088923516166	7.08183322087678	1.4225980819378E-12	1.2584912317714E-09
Klf2	394.761827989638	3.88203848229354	0.551045323159614	7.0448624081128	1.85644859053654E-12	1.53280771958634E-09
Junb	1681.11301076055	2.4709156907034	0.395721490331786	6.24407759263138	4.26308339918443E-10	3.2998929936812E-07
Fos	484.704352867614	8.36788733914843	1.34500661556383	6.22144697454935	4.92590640428932E-10	3.58866769512489E-07
Txnip	437.508436251648	0.681406929764215	0.119349757785053	5.70932813279287	1.13423028320377E-08	7.39339055656773E-06
Egr1	58.5232628163851	5.48003883982804	0.997909680109579	5.49151786885791	3.98493996870031E-08	2.46767407561767E-05
Adamts1	56.0779331647644	5.51056385030787	1.07994698084393	5.10262443254539	3.34975353933416E-07	0.000188575898112062
Btg2	690.062177639418	1.6334387538871	0.329972579817784	4.95022572720773	7.41274553234364E-07	0.00038244916178701
Wfdc21	13.2926213505473	16.0052392361574	3.23251149072001	4.95133251099206	7.37070404716636E-07	0.00038244916178701
Ier5	572.112109323026	1.3703724382811	0.278218536203065	4.92552529742626	8.41340245064983E-07	0.000400769189812685
Atf3	76.1948463323699	3.07284450607886	0.634539626152256	4.84263610881496	1.28127809854353E-06	0.000566736758945056
Hist1h4i	11.305528511347	2.8912585168201	0.600619861642351	4.81379105398573	1.4809365037856E-06	0.000632462020668434
Gem	9.1326121203197	3.7693605435967	0.801406136249087	4.70343359390642	2.55822327404545E-06	0.0010561198416351
Ier2	151.457250614184	2.84875698249026	0.629694151826537	4.52403277722517	6.06723220691017E-06	0.0023482084650807
Ier3	16.6453460667259	2.75695375989783	0.610635157731181	4.51489522834111	6.33480764103614E-06	0.00237747250406765
Hist1h2br	4.35635150909341	6.39573468509134	1.43219108666586	4.46569926641606	7.98076507323049E-06	0.00290711104211646
Hist1h1e	14.1636841297146	2.67909538723978	0.619871093517398	4.32202019945391	1.54607030398989E-05	0.00547088020426138
Il1b	18.631748657178	2.55782157127442	0.613274704943384	4.17075993948023	3.03585542135735E-05	0.0104441859426419
Serpine1	21.2767997045457	1.93883246357124	0.467343205346421	4.14862662255691	3.3447582592624E-05	0.0111959002813418
Nfkbid	28.0645403714149	1.59270226509966	0.384992111028112	4.13697377031022	3.51916319308779E-05	0.0114696937227348
Fosb	12.9923218902807	7.23525182683127	1.76922131055083	4.08951202638332	4.32281655807619E-05	0.0137277136081471
Egr2	8.43866732060744	3.19520485087588	0.786680792296995	4.06162814976877	4.87316554945929E-05	0.0150885388325133
Cited2	202.464479132187	0.785579487270681	0.193845679688624	4.05260250593443	5.06510194354933E-05	0.0153003140416728
Klf6	428.070310842313	1.34839000712653	0.345997476120148	3.89710937272359	9.73476623178882E-05	0.0280383906466755
Nfkbiz	23.5606283647901	1.81671198134475	0.472378824328827	3.84587938277292	0.000120120846205547	0.0338112881876295
Hist2h2aa1	10.0266215240382	2.54497250569741	0.667182108442122	3.81450952220519	0.000136453675757597	0.0375550838723965
Hist1h4d	11.9903477852039	3.22033765656024	0.84756814168478	3.79950295224513	0.000144986585222963	0.0390360621301389
Gm26532	74.1068950141456	2.0599668121168	0.546374178424465	3.77024920551143	0.000163084617170293	0.042974531567108
