## Supplementary material for "Single Cell Sequencing Reveals Glial Specific Responses to Tissue Processing & Enzymatic Dissociation in Mice and Humans": SI Tables 1-18: SI Table 10 DNC-NONE_vs_ENZ-INHIB_SIG_GENES.csv

	baseMean	log2FoldChange	lfcSE	stat	pvalue	padj
Wfdc21	13.2926213505473	22.3738404764823	3.05030426437786	7.33495367585754	2.21798190062679E-13	2.32089626081587E-09
Fam212a	499.506165185269	0.649335921145485	0.108320247794078	5.99459412592839	2.03994284011285E-09	1.06729809394704E-05
Tubb2a	275.37083411448	0.807291787279511	0.141303806803318	5.71316375363606	1.10894873090244E-08	3.86801317338772E-05
Emp3	154.559743716812	0.884567931935564	0.172468761640915	5.12885883518583	2.91503821807496E-07	0.00076257399784841
Rmi2	63.5663417863225	1.42830601320512	0.282092813159946	5.06324850039788	4.12172019265766E-07	0.000862593601919396
Hist1h4d	11.9903477852039	3.95217210816169	0.840398429056967	4.70273619216128	2.56698000131137E-06	0.00383726839053174
AC160336.1	236.121689115105	1.26821487851141	0.295047310439718	4.29834414223721	1.72078839036233E-05	0.0225079121459393
Gm10138	66.4127666417941	1.100723515602	0.26034352161922	4.22796583819713	2.35813584522218E-05	0.0274172594271165
Emb	20.660256516876	2.20515452575284	0.528858661121034	4.16964812692775	3.05070283568823E-05	0.0319225544726416
A930033H14Rik	60.354626428767	1.11078950963616	0.268187052378286	4.14184614725306	3.4452142745053E-05	0.0327733837894758
Exosc2	133.209149244366	0.903030153060059	0.221083989192492	4.08455698831186	4.41609877574345E-05	0.0370512457024605
Gm26690	19.3443329108628	2.08602251838804	0.511917811833	4.07491685221641	4.60307907236225E-05	0.0370512457024605
Gm42418	115.544455398507	-0.797393810690842	0.197222296058614	-4.04312203349392	5.27441508220354E-05	0.039422485300127
Mir142hg	18.0718965764204	2.20919252081133	0.550869462641837	4.01037391003047	6.06226680129622E-05	0.0422903732058424
Gm36839	18.6444883450567	2.45146464481397	0.618968823204344	3.96056239492478	7.47734514347379E-05	0.0489018372383186
Stmn1	113.310162939712	0.758555960543228	0.193555374016828	3.91906432149634	8.88933915056772E-05	0.049072885856328
Napsa	20.096761766693	2.25229710927005	0.573115984017391	3.92991501210985	8.49758913621032E-05	0.049072885856328
Top2a	7.51165656521237	3.82719950334053	0.976701709547366	3.91849370788362	8.91040549761307E-05	0.049072885856328
