## Supplementary material for "Single Cell Sequencing Reveals Glial Specific Responses to Tissue Processing & Enzymatic Dissociation in Mice and Humans": SI Tables 1-18: SI Table 11 DNC-INHIB_vs_ENZ-INHIB_SIG_GENES.csv

	baseMean	log2FoldChange	lfcSE	stat	pvalue	padj
Fam212a	499.506165185269	0.63313590004391	0.102667263778505	6.16687225063135	6.96539853056144E-10	4.11097821273736E-06
Gm42418	115.544455398507	-1.10198747274184	0.187248688326204	-5.88515456419153	3.97682164268023E-09	1.17356006675494E-05
A930033H14Rik	60.354626428767	1.31559458326195	0.250950273357428	5.24245128590933	1.58457234466379E-07	0.000311738199273523
Tubb2a	275.37083411448	0.692558400055002	0.133821165810867	5.17525307643643	2.27602258248318E-07	0.000335827132045393
Rmi2	63.5663417863225	1.24107356755517	0.269620845875157	4.60303269032032	4.16382841314153E-06	0.00351070218490876
Exosc2	133.209149244366	0.880146717767481	0.210760808114497	4.17604546899125	2.96620554240686E-05	0.0159150410102593
Gm10138	66.4127666417941	0.96337063040014	0.247485738638608	3.89263088733733	9.91629682463379E-05	0.0450199875838374
Extl3	122.657212757835	0.727313320300789	0.18830438247257	3.86243437752563	0.000112262726486031	0.0473267579800395
