## Supplementary material for "Single Cell Sequencing Reveals Glial Specific Responses to Tissue Processing & Enzymatic Dissociation in Mice and Humans": SI Tables 1-18: SI Table 12_Overlap Summary Inhibitors.xlsx

### Sheet: Sheet1
	DNC-NONE vs. ENZ-INHIB	Factor Associated with Expression Change	Notes	DNC-INHIB vs. ENZ-INHIB	DNC-NONE vs. ENZ-NONE*	DNC-NONE vs. DNC-INHIB
1	Hist1h4d	Inhibitor Related		Extl3	9330160F10Rik
2	Gm36839	Inhibitor Related			Gm20045
3	Emp3	Enzymatic & Inhibitor Combined			Zfp146
4	Emb	Potentially Inhibitor (Mono/Mac enriched)	Low abudance, need more cells to confirm		Ngp
5	Napsa	Replicate Effect (Mono/Mac Enriched) w/ potential Inhibitor Effect	2 replicates (1DNC-IN, 1ENZ IN) account for 40% of all expressing cells		Lcn2
6	Wfdc21	Replicate Effect/Abundance Issue	14 expressing cells total (7 from one replicate)		Arl10
7	Gm26690	Enzymatic Related	log2FC = -1.42 in ENZ-NONE vs. DNC-NONE		Tbc1d16
8	AC160336.1	Enzymatic Related	log2FC = -0.97 in ENZ-NONE vs. DNC-NONE
9	Stmn1	Enzymatic Related	log2FC = -0.34 in ENZ-NONE vs. DNC-NONE
10	Top2a	Overlap with other DNC vs. ENZ Comparisons (see right)	Also very low abudance		Top2a
11	Mir142hg	Overlap with other DNC vs. ENZ Comparisons (see right)			Mir142hg
12	Rmi2	Overlap with other DNC vs. ENZ Comparisons (see right)		Rmi2	Rmi2
13	A930033H14Rik	Overlap with other DNC vs. ENZ Comparisons (see right)		A930033H14Rik	A930033H14Rik
14	Gm10138	Overlap with other DNC vs. ENZ Comparisons (see right)		Gm10138
15	Exosc2	Overlap with other DNC vs. ENZ Comparisons (see right)		Exosc2	Exosc2
16	Tubb2a	Overlap with other DNC vs. ENZ Comparisons (see right)		Tubb2a	Tubb2a
17	Fam212a	Overlap with other DNC vs. ENZ Comparisons (see right)		Fam212a	Fam212a
18	Gm42418	Overlap with other DNC vs. ENZ Comparisons (see right)		Gm42418
					*Only genes decreased in ENZ-NONE
