## Supplementary material for "Single Cell Sequencing Reveals Glial Specific Responses to Tissue Processing & Enzymatic Dissociation in Mice and Humans": SI Tables 1-18: SI Table 13 Comparison to Published.xlsx

### Sheet: All Shared
Shared across all datasets
Shared across 3 of 4 datasets
Shared across 2 of 4 datasets
Shared with myeloid cells only
	Shared exAM Signature (SI Table 3/4)		Van Hove et al., 2019 SI Table 3		van den Brink et al. 2017		Denisenko et al., 2019 (Kidney)
Tissue/Cell Type Profiled	Brain & Micro/Mac		Mac		Muscle Stem Cells		Kidney
	Atf3		Atf3		Atf3
	Ccl3		Ccl3
	Ccl4		Ccl4
	Dusp1		Dusp1		Dusp1		Dusp1
	Egr1		Egr1		Egr1		Egr1
	Fos		Fos		Fos		Fos
	Gem		Gem		Gem
	Hsp90aa1		Hsp90aa1		Hsp90aa1		Hsp90aa1
	Hspa1a		Hspa1a		Hspa1a		Hspa1a
	Hspa1b				Hspa1b
	Ier5		Ier5		Ier5
	Jun		Jun		Jun		Jun
	Junb		Junb		Junb		Junb
	Jund		Jund		Jund		Jund
	Klf2		Klf2		Klf2		Klf2
	Nfkbid		Nfkbid
	Nfkbiz		Nfkbiz		Nfkbiz
	Rgs1		Rgs1
	Rhob		Rhob		Rhob		Rhob
	Zfp36		Zfp36		Zfp36		Zfp36

### Sheet: Van Hove et al 2019
Shared exAM Signature (SI Table 3/4)	Van Hove SI Table 3
Atf3	Atf3		19
Ccl3	Ccl3
Ccl4	Ccl4
Dusp1	Dusp1
Egr1	Egr1
Fos	Fos
Gem	Gem
Hsp90aa1	Hsp90aa1
Hspa1a	Hspa1a
Ier5	Ier5
Jun	Jun
Junb	Junb
Jund	Jund
Klf2	Klf2
Nfkbid	Nfkbid
Nfkbiz	Nfkbiz
Rgs1	Rgs1
Rhob	Rhob
Zfp36	Zfp36
Hist1h1c	Actg1
Hist1h2bc	Adrb2
Hist1h4i	AI607873
Hist2h2aa1	Arf4
Hspa1b	Arid5a
Txnip	Arrdc3
	Atf4
	Bambi
	Bcl2a1b
	Bcl2a1d
	Bcl2l11
	Bhlhe40
	Brd2
	Btg1
	Btg2
	C5ar1
	Ccl2
	Ccl7
	Ccnl1
	Ccrl2
	Cd14
	Cd69
	Cd83
	Cd86
	Cdkn1a
	Cebpb
	Cggbp1
	Chd7
	Chka
	Cited2
	Cks2
	Clic4
	Clk1
	Coq10b
	Crem
	Csrnp1
	Cstb
	Ctsl
	Cxcl2
	Cytip
	Ddit3
	Ddx3x
	Ddx5
	Dnaja1
	Dnajb1
	Dnajb9
	Dusp2
	Dusp5
	Egr2
	Eif1
	Eif4a1
	Eif5
	Emd
	Errfi1
	Etf1
	Ets2
	Etv3
	Fosb
	Fosl2
	Ftl1
	Gadd45b
	Gadd45g
	Gch1
	Gla
	Gm10116
	Gm17056
	Gm26532
	Gm6377
	Gna13
	Got1
	Gpr132
	Gpr171
	Grasp
	Gtf2b
	H3f3b
	Hcar2
	Herpud1
	Hexim1
	Hilpda
	Hivep2
	Hmox1
	Hsp90ab1
	Hspa5
	Hspa8
	Ier2
	Ier3
	Ifrd1
	Il1b
	Impact
	Ing2
	Jmjd1c
	Kctd12
	Kdm6b
	Klf10
	Klf4
	Klf6
	Lilr4b
	Lilrb4a
	Litaf
	Lmna
	Lmnb1
	Mafb
	Maff
	Mafk
	Map1lc3b
	Marcksl1
	Mat2a
	Mcl1
	Metrnl
	Mt1
	Mxd1
	Nabp1
	Ndel1
	Neat1
	Nfe2l2
	Nfil3
	Nfkbia
	Ngfrap1
	Nlrp3
	Nr4a1
	Nr4a2
	Nr4a3
	Odc1
	Oser1
	Osm
	P2ry10
	Pde4b
	Per1
	Phlda1
	Pim1
	Pim3
	Plaur
	Plek
	Plin2
	Plk2
	Plk3
	Pmaip1
	Pnrc1
	Ppp1r15a
	Prdx6
	Ptp4a1
	Pvr
	Rab20
	Rab7b
	Rasgef1b
	Rel
	Rgs2
	Rilpl2
	Rlim
	Rrad
	Runx1
	Samsn1
	Sdc4
	Sde2
	Selk
	Sertad1
	Siah2
	Skil
	Slc15a3
	Slc25a20
	Slc25a33
	Slc38a2
	Slc3a2
	Smad7
	Socs3
	Spag9
	Spp1
	Spty2d1
	Sqstm1
	Srgn
	Srsf2
	Srsf5
	Stat3
	Stk17b
	Sub1
	Taf7
	Tgif1
	Tiparp
	Tlr2
	Tmed5
	Tmem251
	Tnf
	Tnfaip3
	Tnip3
	Tob1
	Tob2
	Tra2a
	Tra2b
	Trib1
	Tsc22d2
	Tsc22d3
	Tuba1c
	Tubb6
	Ubald2
	Ubb
	Ubc
	Ube2s
	Vps37b
	Wbp5
	Wsb1
	Zc3h12a
	Zfand5
	Zfp36l1
	Zfp36l2
	Zfp622

### Sheet: van den Brink et al 2017
Shared exAM Signature (SI Table 3/4)	van den Brink et al. 2017
Atf3	Atf3		16	140
Dusp1	Dusp1
Egr1	Egr1
Fos	Fos
Gem	Gem
Hsp90aa1	Hsp90aa1
Hspa1a	Hspa1a
Hspa1b	Hspa1b
Ier5	Ier5
Jun	Jun
Junb	Junb
Jund	Jund
Klf2	Klf2
Nfkbiz	Nfkbiz
Rhob	Rhob
Zfp36	Zfp36
Ccl3	Actg1
Ccl4	Btg1
Nfkbid	Cxcl1
Rgs1	Dnajb4
Hist2h2aa1	Errfi1
Hist1h4i	H3f3b
Txnip	Hspb1
Hist1h2bc	Irf1
Hist1h1c	Klf6
	Mir22hg
	Nfkbia
	Pcf11
	Pxdc1
	Sdc4
	Srf
	Tpm3
11	Usp2
25	Gadd45g
	Ankrd1
	Btg2
	Cyr61
	Fam132b
	Hipk3
	Hsph1
	Irf8
	Klf9
	Mt1
	Pde4b
	Rap1b
	Serpine1
	Srsf5
	Tppp3
	Wac
	Hspe1
	Arid5a
	Ccnl1
	Dcn
	Dusp8
	Id3
	Itpkc
	Litaf
	Mt2
	Nop58
	Per1
	Rassf1
	Skil
	Srsf7
	Tra2a
	Zc3h12a
	Ccrn4l
	Ddx3x
	Fosb
	Hsp90ab1
	Idi1
	Lmna
	Myadm
	Nppc
	Phlda1
	Slc10a6
	Stat3
	Tra2b
	Zfand5
	Kcne4
	Atf4
	Cebpb
	Ddx5
	Egr2
	Fosl2
	Ier2
	Maff
	Myc
	Nr4a1
	Pnp
	Rhoh
	Slc38a2
	Tagln2
	Trib1
	Bag3
	Cebpd
	Des
	Eif1
	Gadd45a
	Ier3
	Mafk
	Myd88
	Odc1
	Pnrc1
	Ripk1
	Slc41a1
	Tiparp
	Tubb4b
	Zfp36l1
	Bhlhe40
	Cebpg
	Dnaja1
	Eif5
	Gcc1
	Hspa5
	Ifrd1
	Mcl1
	Nckap5l
	Osgin1
	Ppp1cc
	Sat1
	Socs3
	Tnfaip3
	Tubb6
	Zfp36l2
	Brd2
	Csrnp1
	Dnajb1
	Erf
	Hspa8
	Il6
	Klf4
	Midn
	Ncoa7
	Oxnad1
	Ppp1r15a
	Sbno2
	Sqstm1
	Tnfaip6
	Ubc
	Zyx

### Sheet: Denisenko et al., 2019 (Kidney)
Shared exAM Signature (SI Table 3/4)	Denisenko et al., 2019 (Kidney)
Dusp1	Junb		11	64
Egr1	Dusp1
Fos	Egr1
Hsp90aa1	Fos
Hspa1a	Hsp90aa1
Jun	Hspa1a
Junb	Jun
Jund	Jund
Klf2	Klf2
Rhob	Rhob
Zfp36	Zfp36
Atf3	1810011O10Rik
Ccl3	Actg1
Ccl4	B2m
Gem	Btg1
Hist1h1c	Btg2
Hist1h2bc	Cd28
Hist1h4i	Chka
Hist2h2aa1	Ckb
Hspa1b	Cldn10
Ier5	Cldn4
Nfkbid	Clu
Nfkbiz	Ddx5
Rgs1	Dnaja1
Txnip	Eef1a1
	Elf3
	Esm1
	Fosb
	Fus
	Fxyd2
	Gadd45g
	Gm42418
11	Gnas
25	H3f3b
	Hsp90ab1
	Hspa8
	Hspb1
	Ier2
	Ier3
	Igfbp7
	Kap
	Klf6
	Mdh1
	Mrps6
	Mt1
	Mt2
	Ndufc2
	Neat1
	Nfkbia
	Nr4a1
	Pim1
	Pnrc1
	Ppia
	Ppp1r15a
	Rbm3
	Rplp0
	S100g
	Slc25a5
	Srgn
	Ubc
	Uqcrb
	Vps37b
	Wfdc15b
	Zfp36l2
