## Supplementary material for "Single Cell Sequencing Reveals Glial Specific Responses to Tissue Processing & Enzymatic Dissociation in Mice and Humans": SI Tables 1-18: SI Table 14 Differential Abundance All CNS.xlsx

### Sheet: Sheet1
	PropMean.groupINHIB	PropMean.groupNO_INHIB	PropRatio	Tstatistic	P.Value	FDR
Microglia (Act)	0.00162069	0.0958888	0.0169017	-10.9677	1.04003e-12	1.76804e-11
Microglia	0.334389	0.227676	1.46871	4.78968	3.21309e-05	0.000273113
Erythrocytes	0.0035696	0.0129428	0.275798	-2.20297	0.0344738	0.195352
Oligodendrocytes	0.10023	0.0754228	1.32891	1.80433	0.0800443	0.313522
Astrocyte 1	0.0859196	0.111667	0.769428	-1.7327	0.0922124	0.313522
Astrocyte 2	0.0698017	0.0857064	0.814428	-1.19295	0.241146	0.683247
Neurons	0.0292048	0.0383237	0.762057	-0.945018	0.351318	0.8532
Endothelial 1	0.1755	0.159936	1.09731	0.741726	0.467028	0.934086
OPC	0.0108479	0.00761256	1.42499	0.690582	0.494516	0.934086
Ependymal Cells	0.021551	0.0174325	1.23625	0.562248	0.577635	0.947258
Bergmann Glia	0.00726343	0.00950604	0.764086	-0.510598	0.612932	0.947258
Epithelial/CP	0.0731144	0.0760603	0.961269	-0.300707	0.765469	0.972977
Fibroblast-like	0.00988081	0.00902781	1.09449	0.243412	0.809149	0.972977
Pericyte	0.0332269	0.0318316	1.04383	0.188117	0.851903	0.972977
Mono/Mac	0.0223966	0.0216108	1.03637	0.10052	0.920522	0.972977
OEC	0.00934579	0.00769231	1.21495	0.0691151	0.951183	0.972977
Neural Progenitors	0.0121375	0.0116628	1.04071	-0.0341255	0.972977	0.972977
