## Supplementary material for "Single Cell Sequencing Reveals Glial Specific Responses to Tissue Processing & Enzymatic Dissociation in Mice and Humans": SI Tables 1-18: SI Table 15 All CNS MetaCell Sig DE Genes.csv

	baseMean	log2FoldChange	lfcSE	stat	pvalue	padj
Fos	576.328445065276	5.38550069526289	0.447290635015795	12.04027152295	2.18236157607531e-33	3.48981439630203e-29
Junb	1122.15149720012	2.08103991974316	0.174690825898448	11.9127029655978	1.01628494991599e-32	8.12570631705327e-29
Zfp36	433.899950373225	2.19402215285324	0.208631554348939	10.5162527293629	7.27080449772421e-26	3.87558115743693e-22
Jun	1475.61385218982	1.97389799608345	0.192294730546907	10.2649614499028	1.01361451358216e-24	4.05217742167307e-21
Hspa1a	263.051889080499	2.54508579767109	0.264357975653006	9.62742202645607	6.12467321837521e-22	1.95879298870076e-18
Socs3	133.706924667395	1.87915587065386	0.290793592717921	6.46216394622113	1.0321618173239e-10	2.75088327013773e-07
Rgs1	93.5358118358396	2.21667360558768	0.362604674797415	6.11319643583228	9.76550407575792e-10	2.16919954213423e-06
Egr1	126.945997796361	2.15990839102493	0.354295625266979	6.09634507735547	1.08521020180563e-09	2.16919954213423e-06
Btg2	804.931319667798	1.04927482073486	0.178062281181546	5.89274052748462	3.79842609816995e-09	6.74895908175953e-06
Fosb	26.7792383583491	4.3443214239719	0.840958647303776	5.16591563437795	2.39264702088278e-07	0.000382608185109365
Hist1h1d	28.4661851306939	3.36980803850839	0.666824123995059	5.05351848748255	4.3374430947239e-07	0.000630545932070272
Ier5	832.129198253456	0.793108075649545	0.157996844794229	5.01977160798667	5.17329508607217e-07	0.000689384681011501
1500015O10Rik	1249.66761817538	0.838548612731777	0.174852858077118	4.79573866823462	1.62076466425767e-06	0.00199366521124187
Atf3	95.5737586310323	1.60483792013106	0.337397492995784	4.75651999035783	1.96958743487586e-06	0.00224969090507856
Hist1h2ac	39.6604971881461	2.2460473867923	0.50085769146953	4.48440230637636	7.31185957094134e-06	0.0077949297599282
Dusp1	597.571579903652	0.7618961736075	0.176831121914117	4.30860905795495	1.64284463781712e-05	0.0164192053770834
Hist1h1e	27.8829759600035	2.46528808435064	0.60306285678281	4.08794548797507	4.35210381910246e-05	0.0409379365713338
Folr1	252.464451979778	0.951048125385545	0.233775089599526	4.06821841888612	4.73739643766578e-05	0.0420865035748408
Serpine1	22.7196476272346	2.81871553379926	0.697577041516162	4.0407229109388	5.32866883810944e-05	0.0448477596790569
