## Supplementary material for "Single Cell Sequencing Reveals Glial Specific Responses to Tissue Processing & Enzymatic Dissociation in Mice and Humans": SI Tables 1-18: SI Table 16 Post Mortem Liger Factor Gene Lists.xlsx

### Sheet: Sheet1
	Gene also present in mouse union gene list
	Gene present in both microglia and astrocyte lists
	Mouse Gene Present in Human Lists
	Mouse Union List			Microglia Factor 6			Astrocyte Factor 15			OPC Factor 9			Oligo Factor 18			Excitatory Factor 11			Inhibitory Factor 18
1	RGS1		1	HSPA1A		1	HSPA1A		1	RDH10		1	HSPA1A		1	EGR4		1	ATP1A3
2	HIST2H2AA4		2	HSPA1B		2	UBC		2	GADD45B		2	HSPA1B		2	NPTX2		2	HSP90AB1
3	JUNB		3	FOS		3	FOS		3	ZFP36		3	HSP90AA1		3	ARC		3	ALDOA
4	DUSP1		4	HIST1H2AC		4	CRYAB		4	HSPA1A		4	PRKX		4	FOSB		4	SERINC1
5	HSPA1A		5	UBC		5	HSPA1B		5	HSPA1B		5	ABCA6		5	INHBA		5	CALM1
6	HSP90AA1		6	HSP90AA1		6	HSPB1		6	FOS		6	CHORDC1		6	TIMP1		6	CLU
7	FOS		7	DUSP1		7	ID3		7	S100A10		7	HSPH1		7	VGF		7	PCSK1N
8	HSPA1B		8	HIST1H2BG		8	HSP90AA1		8	ELL2		8	HSPB1		8	NPAS4		8	PSAP
9	JUN		9	RGS1		9	DUSP1		9	GBP2		9	PDK4		9	LBH		9	GAPDH
10	ZFP36		10	HIST1H2BF		10	JUN		10	TNFRSF12A		10	DNAJB1		10	HSPA1A		10	ATP1B1
11	ATF3		11	SLC2A3		11	HSPB8		11	ZFP36L2		11	CRYAB		11	FOS		11	SCG2
12	BTG2		12	HIST2H2BE		12	SPARC		12	PMP2		12	PPM1K		12	ZFP36L1		12	PRNP
13	FOSB		13	DDIT4		13	JUNB		13	VGF		13	TLE4		13	KIF26B		13	HSPA8
14	HIST1H1D		14	HIST1H2BJ		14	DDIT4		14	GAP43		14	TXNIP		14	SERPINE2		14	RTN1
15	HIST1H2AC		15	HSPB1		15	LINC01094		15	RP11-320P7.2		15	HSP90AB1		15	ATF3		15	PEBP1
16	HIST1H4I		16	HIST1H2BD		16	NR4A2		16	IGFBP3		16	CAV1		16	DNAJB1		16	ITM2C
17	NFKBIZ		17	HIST1H1D		17	ID2		17	SPOCD1		17	LRRC37A2		17	LINGO1		17	FXYD6
18	KLF2		18	SRGN		18	NR4A1		18	APOE		18	MYRIP		18	ENC1		18	APP
19	CCL3		19	GLUL		19	SFRP2		19	HLA-E		19	TCF7L2		19	METRNL		19	PEG10
20	JUND		20	BCAS2		20	PPP1R3C		20	NPTX2		20	ADARB2		20	RGS12		20	HSP90AA1
21	NFKBID		21	HIST2H2AA4		21	DCLK1		21	HLA-B		21	SGCD		21	SORCS3		21	FTH1
22	GEM		22	HSPH1		22	IGFBP5		22	HSPB1		22	LGR4		22	NTRK2		22	RTN3
23	CCL4		23	DNAJB1		23	NEAT1		23	VMP1					23	FOSL1		23	ACTB
24	IER5		24	BTG2		24	SLC38A1		24	GLUL					24	HSPB1
25	TXNIP		25	HIST1H2BH		25	MIR4300HG		25	HAP1					25	RASGEF1B
26	HIST1H2BC		26	ZFP36L1		26	GFAP		26	WARS					26	SLC26A3
27	HIST1H1C		27	PPP1R15A		27	ATF3		27	RGS16					27	HSPA6
28	EGR1		28	HSPE1					28	TIAM1					28	ACTB
29	RHOB		29	JUN					29	CAMK2D					29	ITPRIP
30	SOCS3		30	GADD45B					30	B2M					30	LINC00486
31	C2orf40		31	P4HA1											31	SORBS2
32	HIST1H1E		32	HMOX1
33	FOLR1		33	RHOB
34	SERPINE1		34	HIST1H3H
			35	ZFP36
			36	RGS16
			37	HIST2H2BF
			38	GPR183
