## Supplementary material for "Single Cell Sequencing Reveals Glial Specific Responses to Tissue Processing & Enzymatic Dissociation in Mice and Humans": SI Tables 1-18: SI Table 17 DEG_liger_mg_factor_markers.csv

	p_val	avg_logFC_(natural_log)	pct.1	pct.2	p_val_adj
HSPA1B	3.46E-148	0.677717023	0.306	0.05	9.42E-144
HSPA1A	2.76E-135	1.207446461	0.381	0.115	7.50E-131
HIST1H2AC	5.57E-120	1.195484882	0.405	0.144	1.52E-115
RHOB	1.26E-100	0.565156412	0.488	0.232	3.43E-96
UBC	9.08E-93	0.669571311	0.71	0.587	2.47E-88
RGS1	3.72E-87	0.442192083	0.919	0.852	1.01E-82
SLC2A3	5.37E-84	0.669311113	0.549	0.305	1.46E-79
HSPH1	4.93E-75	1.297812922	0.363	0.167	1.34E-70
DNAJB1	2.41E-74	0.51801367	0.244	0.071	6.55E-70
DUSP1	7.15E-71	0.549844978	0.669	0.5	1.94E-66
HMOX1	1.89E-70	0.88248575	0.555	0.357	5.15E-66
GLUL	2.23E-70	0.95875563	0.666	0.575	6.08E-66
HSP90AA1	3.48E-66	0.940485966	0.739	0.679	9.46E-62
BCAS2	4.23E-66	0.828725592	0.318	0.137	1.15E-61
SRGN	2.06E-56	0.291838933	0.89	0.786	5.61E-52
GPR183	1.95E-53	0.642441553	0.465	0.282	5.31E-49
RGS16	9.03E-53	0.443034428	0.258	0.101	2.46E-48
GADD45B	3.38E-33	0.453374134	0.45	0.308	9.21E-29
PPP1R15A	6.32E-31	0.304269829	0.297	0.168	1.72E-26
HIST1H3H	3.31E-27	0.048665458	0.039	0.001	9.01E-23
HIST1H1D	1.81E-25	0.134040193	0.137	0.053	4.91E-21
HIST1H2BH	2.44E-24	0.072300306	0.043	0.004	6.63E-20
HIST1H2BJ	2.93E-24	0.15057674	0.043	0.004	7.97E-20
HIST1H2BG	3.07E-22	0.115515582	0.081	0.024	8.35E-18
ZFP36	1.54E-21	0.269084783	0.57	0.474	4.18E-17
HSPB1	4.64E-19	0.369494285	0.257	0.162	1.26E-14
HIST1H2BF	3.74E-17	0.060937295	0.04	0.007	1.02E-12
HIST2H2BE	5.19E-16	0.068027606	0.066	0.021	1.41E-11
P4HA1	4.46E-15	0.604132738	0.495	0.443	1.21E-10
HIST1H2BD	1.44E-09	0.058098407	0.054	0.023	3.91E-05
ZFP36L1	1.77E-09	0.207293193	0.696	0.659	4.81E-05
BTG2	4.97E-06	0.159364891	0.539	0.49	0.135154069
DDIT4	8.36E-06	0.226478741	0.511	0.47	0.227360979
FOS	1.64E-05	0.42514092	0.653	0.664	0.446551706
HIST2H2AA4	0.000142975	0.004782855	0.006	0.001	1
HSPE1	0.001339059	0.011316066	0.032	0.018	1
JUN	0.009269343	0.148597671	0.435	0.405	1
HIST2H2BF	0.937861088	0.054204831	0.257	0.261	1
