## Supplementary material for "Single Cell Sequencing Reveals Glial Specific Responses to Tissue Processing & Enzymatic Dissociation in Mice and Humans": SI Tables 1-18: SI Table 18 DEG_liger_astro_factor_markers.csv

	p_val	avg_logFC_(natural_log)	pct.1	pct.2	p_val_adj
GFAP	3.17E-21	-0.205732755	0.574	0.718	8.83E-17
SPARC	2.18E-17	-0.155083904	0.428	0.614	6.08E-13
ID3	3.57E-14	0.035723371	0.171	0.301	9.94E-10
ATF3	9.11E-07	-0.318046993	0.316	0.385	0.025372484
CRYAB	6.64E-06	0.153842552	0.59	0.717	0.185059918
LINC01094	1.93E-05	-0.014494184	0.169	0.238	0.537683548
JUNB	7.98E-05	-0.053068391	0.335	0.411	1
FOS	0.000102819	0.182580123	0.628	0.623	1
NR4A2	0.000450234	0.29931101	0.194	0.159	1
DCLK1	0.004473012	-0.052968499	0.487	0.558	1
HSP90AA1	0.005289524	0.154742457	0.776	0.858	1
IGFBP5	0.006324152	0.141335384	0.506	0.604	1
MIR4300HG	0.008666896	0.00855835	0.523	0.596	1
SLC38A1	0.030016028	0.038848526	0.128	0.157	1
NR4A1	0.068257762	-0.006050748	0.245	0.279	1
JUN	0.074711455	0.160403566	0.538	0.639	1
NEAT1	0.130928541	0.058344531	0.947	0.977	1
PPP1R3C	0.266385359	0.04662642	0.054	0.046	1
ID2	0.53895172	0.119675188	0.231	0.238	1
HSPA1B	0.590511851	0.083614306	0.106	0.115	1
HSPB8	0.641436795	-0.006442874	0.15	0.157	1
SFRP2	0.70355547	-0.003440939	0.038	0.035	1
UBC	0.738440754	0.090686217	0.698	0.779	1
HSPB1	0.746600093	0.103040523	0.331	0.351	1
DUSP1	0.785370195	0.061675351	0.268	0.284	1
DDIT4	0.935453495	0.091229276	0.091	0.093	1
HSPA1A	0.982825703	0.082935563	0.174	0.179	1
